# Evaluating splicing factor and kinase network crosstalk through global phosphoproteomics

**DOI:** 10.64898/2026.04.16.718710

**Authors:** Sam Crowl, Sameek Singh, Tian Zhang, Kristen M. Naegle

## Abstract

Both splicing and kinase signaling are biochemical processes that fundamentally determine and shape cell physiology. Although there has been some indication that there is an interaction between the two – splicing can alter the availability of exons encoding kinase targets and kinases can phosphorylate splicing factors – it has yet to be established the extent to which altering splicing factor expression impacts kinase signaling networks. In this work, we implemented a data-driven analysis using ENCODE RNA-sequencing data and prior work mapping post-translational modifications onto splice events to identify candidate splice factor perturbations that show extensive alterations to phosphorylation-encoding protein products. We then replicated the ENCODE knockdown experiments and performed global phosphoproteomics for two candidates, U2AF1 and SRSF3, complementing the transcription-level data. Both knockdowns showed extensive changes in phosphorylation and kinase activities, both basally and upon receptor tyrosine kinase stimulation. U2AF1 knockdown drove decreased JNK-associated cell death signaling but elevated chromosome regulation through CSNK2A1, PLK, and EIF2AK4 activity. SRSF3 knockdown, on the other hand, led to decreased cell cycle signaling through CDK and HIPK2 but increased cytoskeletal signaling through various PAKs. In addition, we found a striking enrichment of phosphorylated splicing regulators in both knockdowns that were linked to their splicing activity, such as HNRNPC, suggesting potential feedback and crosstalk between splice factors through signaling pathway activation. Importantly, comparison of differential phosphorylation measurements from this study to mRNA expression and splicing measurements from ENCODE revealed significant knockdown-dependent protein regulation, not captured by transcriptomic measurements alone, underscoring the value of phosphoproteomic profiling after splice factor perturbations. Combined, the transcriptomics and phosphoproteomics reveal deep interconnection between the two processes that are relevant to understanding cell signaling in health and disease.
