## Supplemental Tables for "Evaluating splicing factor and kinase network crosstalk through global phosphoproteomics": TableS2_StimSites.xlsx

### Sheet: Shared Sites Across Knockdowns
Accession	PG.Genes	KSTAR_SITE	Peptide	FC:shGFP_GF/shGFP_SS	p:shGFP_GF/shGFP_SS	FC:shU2AF1_GF/shU2AF1_SS	p:shU2AF1_GF/shU2AF1_SS	FC:shSRSF3_GF/shSRSF3_SS	p:shSRSF3_GF/shSRSF3_SS
Q6ZRI6	C15orf39	T364	LEPPLtPR	2.01161	0.0176152	2.58846	0.0298365	1.5888	0.0161138
Q9UHI6	DDX20	S500	NNsVSGLSVK	1.06287	0.0107319	3.05706	0.0306944	1.70357	0.0305536
Q92785	DPF2	S142	VDDDsLGEFPVTNSR	1.33065	0.0445378	1.32784	0.00246046	1.72952	0.0153566
Q96DF8	ESS2	T386	VTENLASLtPK	1.52109	0.0160974	1.23026	0.00204812	1.02044	8.14678e-06
Q5T1M5	FKBP15	S346	SNsLSEQLAINTSPDAVK	1.04452	0.0380302	1.29741	0.00754077	1.47192	6.01459e-05
Q13480	GAB1	Y659	VDyVVVDQQK	7.62826	0.00603092	7.50917	0.000693285	6.37034	0.0143999
P42229	STAT5A	Y694	AVDGyVKPQIK	2.86532	0.018987	3.85635	0.00257606	3.32468	0.010069
Q92609	TBC1D5	S730	DDDGSSARGsFSGQAQPLR	1.06824	0.00670985	1.83669	0.0282649	1.84158	0.00884601
O94888	UBXN7	S288	SESLIDASEDsQLEAAIR	1.02401	0.0138303	1.52611	0.0038351	1.41261	0.00473117
Q641Q2	WASHC2A	S802	TVLsLFDEEEDKMEDQNIIQAPQK	1.43783	0.00496606	2.04629	0.00690996	1.79606	0.0221377

### Sheet: shGFP Regulated Sites
Accession	PG.Genes	KSTAR_SITE	Peptide	FC:shGFP_GF/shGFP_SS	p:shGFP_GF/shGFP_SS
O14639	ABLIM1	S431	TLsPTPsAEGYQDVR	1.18679	0.0345034
O14639	ABLIM1	S435	TLsPTPsAEGYQDVR	1.18679	0.0345034
P39687	ANP32A	S27	ELVLDNsR	1.78473	0.00532081
Q6PL18	ATAD2	S1302	sQVEQQQLITVEK	1.05354	0.00865036
P46379	BAG6	T350	CNLACtPPR	1.23039	0.00156856
P46379	BAG6	S1117	LQEDPNYsPQR	1.02276	0.0166387
Q9BZR8	BCL2L14	S152	VIsIANR	1.83073	0.00495762
Q9ULD4	BRPF3	S900	LLsDNGINR	1.39923	0.0209092
Q6ZRI6	C15orf39	T364	LEPPLtPR	2.01161	0.0176152
Q86YS7	C2CD5	T314	QSSSSDTDLSLtPK	1.31384	0.0166282
P47755	CAPZA2	S9	ADLEEQLsDEEK	1.04412	0.0138533
O95810	CAVIN2	S204	SLEETLHTVDLSsDDDLPHDEEALEDSAEEK	1.23556	0.0216063
Q16204	CCDC6	S325	QLSEsESSLEMDDER	1.05131	0.0253962
Q3V6T2	CCDC88A	S1717	SLSVsSDFLGK	1.6602	0.0123085
Q8NHZ8	CDC26	S82	SSQFGsLEF	1.13839	0.00790273
Q00587	CDC42EP1	S192	RSDsLLSFR	1.1244	0.00479755
Q99459	CDC5L	S303	LVLPAPQIsDAELQEVVK	1.00314	0.0228721
Q9NXV6	CDKN2AIP	T346	NSSSSGTSLLtPK	1.10942	0.0335159
Q9Y4F5	CEP170B	S1179	AGsFTGTSDPEAAPAR	1.0659	0.0444495
Q9Y4F5	CEP170B	S421	SQsFTHSPSGDPK	1.54107	0.022228
Q96ST8	CEP89	S50	sALAAAILATTLTGR	1.4521	0.00547458
Q96JM3	CHAMP1	S386	SPPAsPESWK	1.15171	0.0030677
P54105	CLNS1A	S102	EPVADEEEEDsDDDVEPITEFR	2.07942	0.0430417
Q9HAW4	CLSPN	S110	TVADsDESYMEK	1.55365	0.000560744
Q8N1G2	CMTR1	S31	VAELALSLSSTsDDEPPSSVSHGAK	1.16718	0.0181144
Q9H9E3	COG4	S6	MADLDsPPK	1.20565	0.00267465
Q96RY5	CRAMP1	S1201	MLPTPIGTNSGTSLLGPSLLDGNsR	3.02788	0.016814
P46109	CRKL	Y207	NSNSYGIPEPAHAyAQPQTTTPLPAVSGSPGAAITPLPSTQNGPVFAK	1.20749	0.00489756
O60716	CTNND1	S346	GsLAsLDSLR	1.94219	0.0495192
O60716	CTNND1	S349	GsLAsLDSLR	1.94219	0.0495192
Q2VPK5	CTU2	S508	DCLIEDsDDEAGQS	1.42233	0.0139965
Q9UHI6	DDX20	S187	CHIAVGsPGR	1.30637	0.0258141
Q9UHI6	DDX20	S500	NNsVSGLSVK	1.06287	0.0107319
Q92785	DPF2	S142	VDDDsLGEFPVTNSR	1.33065	0.0445378
Q5VYK3	ECPAS	S1826	VLLIESLATMEPDsRPELQEK	2.05172	0.0111802
Q13542	EIF4EBP2	S65	RNsPMAQtPPCHLPNIPGVTSPGTLIEDSK	1.62954	0.0261437
Q13542	EIF4EBP2	T70	RNsPMAQtPPCHLPNIPGVTSPGTLIEDSK	1.62954	0.0261437
Q96DF8	ESS2	S391	GLsPAMsPALQR	1.57143	0.0114186
Q96DF8	ESS2	S395	GLsPAMsPALQR	1.57143	0.0114186
Q96DF8	ESS2	T386	VTENLASLtPK	1.52109	0.0160974
O14526	FCHO1	S570	KVsCPLTR	1.39786	0.00729454
Q5T1M5	FKBP15	S346	SNsLSEQLAINTSPDAVK	1.04452	0.0380302
Q13480	GAB1	Y659	VDyVVVDQQK	7.62826	0.00603092
Q8TBA6	GOLGA5	S116	sEPDDELLFDFLNSSQK	1.61759	0.0319858
P08238	HSP90AB1	S226	EKEIsDDEAEEEK	1.489	0.00717267
Q9UJY1	HSPB8	T87	tPPPFPGEPWK	2.03505	0.0102567
O43719	HTATSF1	S702	LFEDDDsNEKLFDEEEDSSEK	1.08219	0.0412727
Q7Z6Z7	HUWE1	S2595	LLGPSAAADILQLSSsLPLQSR	1.00175	0.00257988
Q9P2D0	IBTK	S1116	IDTTSSASWVAGSFSPVsPPVVDLR	1.53363	0.0244769
P17275	JUNB	T255	DAtPPVsPINMEDQER	1.27414	0.0225113
P17275	JUNB	S259	DAtPPVsPINMEDQER	1.27414	0.0225113
Q9Y597	KCTD3	S653	EsPLLAR	1.05458	0.0223841
P82909	KGD4	S90	KLVsQEEMEFIQR	1.08165	0.0412521
Q96L93	KIF16B	S1100	VASSsLPVSAEK	1.23038	0.0477872
Q9BXK1	KLF16	S52	EAAsPGTPGPPPPPPAASGPGPGAAAAPHLLAASILADLR	1.41729	0.0478639
Q8WVC0	LEO1	S229	QNsDDEEQPQLSDEEK	1.00262	0.0398849
Q9Y383	LUC7L2	S18	AMLDQLMGTsR	1.42034	0.0033856
Q00987	MDM2	S166	AIsETEENsDELSGER	2.87109	0.0270892
Q00987	MDM2	S172	AIsETEENsDELSGER	2.87109	0.0270892
Q7L2J0	MEPCE	S152	RNsCNVGGGGGGFK	1.38688	0.00603127
Q8N5J2	MINDY1	S441	VLsLQGR	1.81784	0.0054109
Q8N4C8	MINK1	S701	SNsAWQIYLQR	1.09665	0.0252869
P42345	MTOR	T1162	tLDQSPELR	1.30289	0.0291937
Q9H7P6	MVB12B	S309	LPPsPTR	1.52156	0.00679523
Q13459	MYO9B	S1354	RTsFSTSDVSK	1.24728	0.0276751
Q15021	NCAPD2	T1339	YQPLASTASDNDFVtPEPR	1.00037	0.0328442
Q9Y618	NCOR2	T1383	EGtPPPPPPSR	2.06534	0.00902816
Q9H3P2	NELFA	T277	tLDAEVVEK	1.06646	0.0432333
Q9BYG3	NIFK	S247	sQVAELNDDDKDDEIVFK	1.24926	0.0364265
P29474	NOS3	S1177	TQsFSLQER	2.40447	0.0227738
Q9H1E3	NUCKS1	S113	QREMLMEDVGsEEEQEEEDEAPFQEK	1.21255	0.00521382
Q96E09	PABIR1	S37	SNsAPLIHGLSDTSPVFQAEAPSAR	1.04964	0.00312334
Q7Z309	PABIR2	S50	RNsTTIMSR	1.00582	0.000160982
A6NDB9	PALM3	S544	TQGTEGDLNLEQGsR	1.07056	0.00278846
Q86W56	PARG	S291	QESCLGNsPPFEK	1.62886	0.0093069
O95453	PARN	S557	NNsFTAPSTVGK	1.08931	0.00646483
Q9H0J9	PARP12	S70	VVLAAsPLR	1.01031	0.0240595
Q86TB9	PATL1	S184	STSPIIGsPPVR	1.01897	0.00786725
Q9Y5B6	PAXBP1	S295	IAEEIGIEGsDDDALVTGEQDEELSR	1.51792	0.0425472
P30086	PEBP1	S185	LYEQLsGK	1.1024	0.0290185
O60825	PFKFB2	S466	RNsFTPLSSSNTIR	1.25752	0.0155012
Q86SQ0	PHLDB2	S489	LQLsDEESVFEEALMSPDTR	1.57905	0.036435
Q9HAU0	PLEKHA5	S933	GLNVIGASDQsPLQsPSNLR	1.1839	0.00220476
Q9HAU0	PLEKHA5	S937	GLNVIGASDQsPLQsPSNLR	1.1839	0.00220476
Q9H8W4	PLEKHF2	S226	SDsYSQSLK	2.09673	0.0236245
P13797	PLS3	S293	INNFsADIK	1.61554	0.0152922
Q8WUF5	PPP1R13L	S183	AGsPRGsPLAEGPQAFFPER	1.10834	0.00390114
Q8WUF5	PPP1R13L	S187	AGsPRGsPLAEGPQAFFPER	1.10834	0.00390114
P17612	PRKACA	S339	GPGDTSNFDDYEEEEIRVsINEK	1.34125	0.0157365
Q5THK1	PRR14L	S1029	DLLVSSGSNNSLPCGsPK	1.83601	0.0214829
Q5JSZ5	PRRC2B	S745	KVTPIDSPPVWsPEGYMALQSK	1.56866	0.0231828
Q15185	PTGES3	S44	LTFSCLGGsDNFK	1.37743	0.0420191
Q14671	PUM1	S19	AVLWQDSFsPHLK	1.404	0.0269875
Q86YS3	RAB11FIP4	S527	SAsSGLGEFNAR	2.34095	0.00374552
Q86X27	RALGPS2	T326	SVAAEGALLPQtPPsPR	1.41369	0.0108341
Q86X27	RALGPS2	S329	SVAAEGALLPQtPPsPR	1.41369	0.0108341
Q9NW64	RBM22	S142	ATsTSDMLLK	1.65681	0.0274715
Q5VTB9	RNF220	T446	ItPEFSK	1.15149	0.0316214
Q7L4I2	RSRC2	S376	sEDEAGCSSVDEESYK	1.33254	0.0326587
Q14151	SAFB2	S343	TDCEPVGLEPAVEQSSAASELAEASSEELAEAPTEAPsPEAR	1.12166	0.0441955
Q14160	SCRIB	S1508	sLEQDALR	1.24531	0.0260654
Q01105	SET	S7	RQsPLPPQK	1.15333	0.0442717
O75533	SF3B1	S129	TMIIsPERLDPFADGGKTPDPK	1.66068	0.00385869
Q9P270	SLAIN2	S462	FRsPAAPSPLALR	1.04331	0.042389
Q14493	SLBP	S182	sWDQQIK	1.12746	0.0281671
Q9NWH9	SLTM	S144	ELLsAEENK	1.04747	0.0272001
Q9H4L7	SMARCAD1	T54	ANtPDsDITEK	1.98906	0.0264849
Q9H4L7	SMARCAD1	S57	ANtPDsDITEK	1.98906	0.0264849
Q9H4L7	SMARCAD1	S124	DTVIIVsEPsEDEESQGLPTMAR	2.06576	0.0139863
Q9H4L7	SMARCAD1	S127	DTVIIVsEPsEDEESQGLPTMAR	2.06576	0.0139863
P08621	SNRNP70	S410	GGGGGQDNGLEGLGNDsR	1.03091	0.0125767
P62316	SNRPD2	S9	sEMTPEELQK	1.16127	0.0352692
Q9UQ35	SRRM2	S2692	SLsYsPVER	1.21493	0.0281374
Q9UQ35	SRRM2	S2694	SLsYsPVER	1.21493	0.0281374
Q9UQ35	SRRM2	S952	sVsPCSNVESR	1.173	0.0277487
Q9UQ35	SRRM2	S954	sVsPCSNVESR	1.173	0.0277487
Q13247	SRSF6	S301	sNsPLPVPPSK	1.51622	0.00544004
Q13247	SRSF6	S303	sNsPLPVPPSK	1.51622	0.00544004
Q16629	SRSF7	S192	YFQsPsR	1.36748	0.0324355
Q16629	SRSF7	S194	YFQsPsR	1.36748	0.0324355
Q08945	SSRP1	S659	QLSEsFK	1.20821	0.0376601
Q9Y2D8	SSX2IP	S312	VDDSTGTVIsDVEEDAGELSR	2.17579	0.0486201
P42229	STAT5A	Y694	AVDGyVKPQIK	2.86532	0.018987
O15400	STX7	S126	ASsRVsGSFPEDSSK	1.38889	0.0443362
O15400	STX7	S129	ASsRVsGSFPEDSSK	1.38889	0.0443362
Q8N3V7	SYNPO	S580	sPPSYSVLYPSSDPK	1.03763	0.0476326
Q9Y6A5	TACC3	S434	SGCSEAQPPEsPETR	1.90128	0.0138998
Q92609	TBC1D5	S730	DDDGSSARGsFSGQAQPLR	1.06824	0.00670985
Q92609	TBC1D5	S730	GsFSGQAQPLR	1.95211	0.0372641
Q92609	TBC1D5	S541	NISSSPsVEsLPGGR	1.76789	0.0134647
Q92609	TBC1D5	S544	NISSSPsVEsLPGGR	1.76789	0.0134647
Q04726	TLE3	S286	DAPTsPASVASSSSTPSSK	1.1495	0.000272823
Q9C0C2	TNKS1BP1	S221	GWsQEGPVK	1.08173	0.0443671
Q13263	TRIM28	S19	AASAAAASAAAASAASGsPGPGEGSAGGEK	4.28855	0.0024066
Q96AY4	TTC28	S2398	DVLSLLNLsPR	1.97451	0.0195491
O94888	UBXN7	S288	SESLIDASEDsQLEAAIR	1.02401	0.0138303
P11172	UMPS	Y37	SGLSSPIyIDLR	1.83627	0.0327809
Q7Z5K2	WAPL	S77	VEEESTGDPFGFDsDDESLPVSSK	1.96752	0.0495427
Q641Q2	WASHC2A	S802	TVLsLFDEEEDKMEDQNIIQAPQK	1.43783	0.00496606
Q2M389	WASHC4	S7	AVETLsPDWEFDRVDDGSQK	1.20322	0.0246469
Q9H4A3	WNK1	S2011	EKPELSEPSHLNGPssDPEAAFLSR	2.08116	0.0287227
Q9H4A3	WNK1	S2012	EKPELSEPSHLNGPssDPEAAFLSR	2.08116	0.0287227
Q9C0B5	ZDHHC5	S621	GVGsPEPGPTAPYLGR	1.00192	0.033091
Q07352	ZFP36L1	S192	DLsADRPR	1.53508	0.0430182
Q9ULU4	ZMYND8	S547	ELSESVQQQSTPVPLIsPKR	2.03629	0.0443836

### Sheet: shU2AF1 Regulated Sites
Accession	PG.Genes	KSTAR_SITE	Peptide	FC:shU2AF1_GF/shU2AF1_SS	p:shU2AF1_GF/shU2AF1_SS
P12694	;BCKDHA	S347	sVDEVNYWDK	1.03706	0.0328311
Q8TEU7	;RAPGEF6	S1070	SLsQGSTNSNMLDVQGGAHK	1.866	0.016182
Q8TEU7	;RAPGEF6	S1157	SSEMsPVPMR	1.65343	0.025168
Q6PD74	AAGAB	S310	DEIEGLssDEEH	2.37245	0.0433735
Q6PD74	AAGAB	S311	DEIEGLssDEEH	2.37245	0.0433735
Q9NY61	AATF	S203	AGDRNsEDDGVVMTFSSVK	1.03789	0.0171992
O14639	ABLIM1	S706	GVsMPNMLEPK	1.83188	0.0142804
Q13085	ACACA	S5	MDEPsPLAQPLELNQHSR	1.03058	0.0478695
Q9H3P7	ACBD3	S43	LEVSVDGLTLSPDPEERPGAEGAPLLPPPLPPPsPPGSGR	1.95356	0.0150186
P60709	ACTB	Y294	DLyANTVLSGGTTMYPGIADR	1.23787	0.0427262
O96019	ACTL6A	S86	ENMEAIsPLK	1.18447	0.00230775
P61158	ACTR3	S418	HNPVFGVMs	1.01838	0.00894694
Q13443	ADAM9	S758	HVsPVtPPR	1.26171	0.0146753
Q13443	ADAM9	T761	HVsPVtPPR	1.26171	0.0146753
Q6ZN18	AEBP2	S206	GsLEMSSDGEPLSR	1.33027	0.0213834
Q6ZN18	AEBP2	S206	RGsLEMSSDGEPLSR	1.08532	0.00974377
Q9UHB7	AFF4	S1058	AVGMPSPVsPK	1.38248	0.00699086
Q9UHB7	AFF4	S1055	AVGMPsPVSPK	1.17232	0.0142106
Q9UHB7	AFF4	S1055	AVGMPsPVsPK	1.55557	0.0192524
Q9UHB7	AFF4	S1058	AVGMPsPVsPK	1.55557	0.0192524
O00116	AGPS	S42	VLsGHLLGRPR	1.31258	0.0439478
Q09666	AHNAK	S511	ISMQDVDLSLGsPK	1.41543	0.0439418
Q09666	AHNAK	S819	IsMPDVDLHLK	1.25193	0.0468809
Q09666	AHNAK	S3412	MPFLSISsPK	1.98188	0.0277384
Q09666	AHNAK	S1068	MsLPDVDLDLK	2.81602	0.013454
Q09666	AHNAK	T4100	VDIDtPDIDIHGPEGK	2.12416	0.0305257
Q09666	AHNAK	T3716	VDIDtPDINIEGSEGK	1.71117	0.045672
Q09666	AHNAK	S4960	VEAPSLDVHMDsPDINIEGPDVK	1.06969	0.0175503
Q09666	AHNAK	S3426	VSMPDVELNLKsPK	2.30816	0.00995127
Q9UKA4	AKAP11	S448	ASREDSGLFsPIR	1.18272	0.0332078
Q9UKA4	AKAP11	S18	sFSEDVFQSVK	1.02686	0.00489699
Q96P48	ARAP1	S1419	LGsVSLIPLR	2.48277	0.0328892
Q8N6T3	ARFGAP1	S150	TLPSMVHRVsGQPQSVTASSDK	1.50999	0.0119637
P53367	ARFIP1	S132	KWsLNTYK	1.50659	0.0327639
Q8IWW6	ARHGAP12	S240	ATTPPNQGRPDsPVyANLQELK	1.12842	0.00873458
Q8IWW6	ARHGAP12	Y243	ATTPPNQGRPDsPVyANLQELK	1.12842	0.00873458
Q8IWW6	ARHGAP12	S176	sFGHFPGPEFLDVEK	1.15047	0.000392259
Q68EM7	ARHGAP17	S484	RPAsMAVMEGDLVK	1.30153	0.0205248
Q9NRY4	ARHGAP35	S589	NQKNsLSDPNIDR	1.37418	0.0337741
Q9NRY4	ARHGAP35	S589	NsLSDPNIDR	1.30337	0.0448952
Q9C0H5	ARHGAP39	S445	sGDYSTMEGPELR	1.39519	0.0360786
Q13017	ARHGAP5	S590	LYHDsTNIDK	1.40508	0.00933889
O15085	ARHGEF11	S635	SRsDVDMDAAAEATR	1.50764	0.022703
O15085	ARHGEF11	S635	sDVDMDAAAEATR	1.27039	0.00324936
Q9NZN5	ARHGEF12	T703	QVGETSAPGDTLDGtPR	2.11242	0.00847831
Q6ZSZ5	ARHGEF18	S1348	AGGTALLPGPPAPSPLPATPLsAK	2.15056	0.011131
Q99856	ARID3A	S119	EGPGEEHFEDMAsDEDMKPK	1.83017	0.0297775
Q4LE39	ARID4B	S675	LSKPPFQTNPsPEMVSK	1.19817	0.00376267
Q676U5	ATG16L1	S287	sVSSFPVPQDNVDTHPGSGK	1.10833	0.00786312
P0C7T5	ATXN1L	S62	VsLGGDGAEAITGLTVDQYGMLYK	1.85919	0.0264437
O43521	BCL2L11	S77	sPLFIFMR	3.6436	0.0325823
Q9NYM9	BET1L	S37	sLALDIDR	2.03344	0.00475108
P25440	BRD2	Y40	KPSLLyEGFESPTMASVPALQLTPANPPPPEVSNPK	3.32592	0.0417857
Q9HAW0	BRF2	S353	RPAsPALLLPPCMLK	1.07334	0.0303781
Q6ZRI6	C15orf39	T364	LEPPLtPR	2.58846	0.0298365
Q8N9M1	C19orf47	S151	MITNSLNHDsPPSTPPR	1.51987	0.000294657
Q8NDD1	C1orf131	S73	DVMASAALAAEPsPLPGSLIR	1.11534	0.0452282
Q9Y6J0	CABIN1	S1439	GKNEEsLESTEGFR	1.42027	0.0387175
Q13191	CBLB	S977	EFAFPPPVsPR	2.16069	0.00710003
Q13191	CBLB	S634	VGsDPVLMR	1.18867	0.0236443
Q9HC52	CBX8	S256	RQDsDLVQCGVTSPSSAEATGK	1.00246	0.0195288
Q8N163	CCAR2	S678	SVAsNQSEMEFSSLQDMPK	1.90685	0.0178854
Q8ND76	CCNY	S25	LEsYRPDTDLSR	2.55462	0.0385405
Q00587	CDC42EP1	S113	MASPPAPSPAPPAIsPIIK	1.27432	0.00597377
Q00587	CDC42EP1	S101	MAsPPAPSPAPPAISPIIK	1.2643	0.0472855
P06493	CDK1	T141	GtIKLADFGLAR	1.20489	0.048788
Q00537	CDK17	S165	LQINsPPFDQPMSR	1.14362	0.0491583
Q03701	CEBPZ	S629	SQLDDHPEsDDEENFIDANDDEDMEKFTDADKETEIVK	1.05856	0.0351136
Q5SW79	CEP170	S1270	LQsAGSAMPTSSSFK	2.88788	0.032441
O14757	CHEK1	S280	VTsGGVSESPSGFSK	1.34439	0.0170239
Q9Y3E7	CHMP3	S200	VTDALPEPEPPGAMAAsEDEEEEEEALEAMQSR	1.28394	0.00823803
Q9H444	CHMP4B	S223	ELENWAGsM	1.06809	0.0351858
Q13286	CLN3	S12	RRFsDsEGEETVPEPR	1.15597	0.00568713
Q13286	CLN3	S14	RRFsDsEGEETVPEPR	1.15597	0.00568713
Q9HAW4	CLSPN	S110	TVADsDESYMEK	1.69962	0.00275992
Q53SF7	COBLL1	S344	AGsLQLSSMSAGNSSLR	1.77602	0.0444091
Q16630	CPSF6	T407	EMDTARtPLSEAEFEEIMNR	1.45287	0.00997821
Q96RY5	CRAMP1	S1201	MLPTPIGTNSGTSLLGPSLLDGNsR	1.56267	0.0460438
P09603	CSF1	S533	ADsPLEQPEGSPLTQDDR	1.15379	0.00255212
Q1MSJ5	CSPP1	S966	LLHMDsDDEIPIR	1.10197	0.0174242
Q9P2B4	CTTNBP2NL	S563	VSSPLSPLsPGIKsPTIPR	1.39361	0.0229572
Q9P2B4	CTTNBP2NL	S568	VSSPLSPLsPGIKsPTIPR	1.39361	0.0229572
Q7Z7A3	CTU1	T332	GLDEEATPGtPGDPARPPASK	1.26698	0.0297462
Q13619	CUL4A	S10	KGsFSALVGR	1.14325	0.0431214
Q9UJU6	DBNL	S275	AMSTTSISsPQPGK	1.2268	0.0473951
Q9UJU6	DBNL	S269	AMsTTSISSPQPGK	1.6604	0.0299655
Q9UJW0	DCTN4	S196	AGAsISTLAGLSLK	1.65214	0.0252034
Q9NUU7	DDX19A	S85	DPNsPLYSVK	1.05555	0.0114522
Q9UHI6	DDX20	S500	NNsVSGLSVK	3.05706	0.0306944
Q9UHI6	DDX20	S714	YQEsPGIQMK	1.20836	0.00103004
Q8NHQ9	DDX55	S544	KREEGsDIEDEDMEELLNDTR	1.07177	0.00575053
Q8NHQ9	DDX55	S544	REEGsDIEDEDMEELLNDTR	1.15302	0.00479459
Q8TEH3	DENND1A	S520	RTsVPsPEQPQPYR	1.00841	0.0371984
Q8TEH3	DENND1A	S523	RTsVPsPEQPQPYR	1.00841	0.0371984
Q5VZ89	DENND4C	S1325	STsLSALVR	2.04744	0.0110911
Q8WYQ5	DGCR8	S8	METDESPsPLPCGPAGEAVMESR	1.65089	0.0110203
Q09019	DMWD	S419	SGEEEEEEPEAAGTGSAGGAPLsPLPK	1.98931	0.0230164
Q8TDJ6	DMXL2	S2399	RQsENISAPPVLSEDIDK	1.43574	0.0328596
P26358	DNMT1	S714	EADDDEEVDDNIPEMPsPK	1.26787	0.0471788
Q14185	DOCK1	T1772	FSVSPSSPSSQQTPPPVtPR	2.48005	0.0136569
Q9H7D0	DOCK5	S1789	LSPFHGSSPPQSTPLsPPPLtPK	2.07828	0.0115552
Q9H7D0	DOCK5	T1794	LSPFHGSSPPQSTPLsPPPLtPK	2.07828	0.0115552
Q96N67	DOCK7	S1383	MNsLTFKK	1.24274	0.0113624
Q96N67	DOCK7	S180	sMsIDDTPR	1.82645	0.0483485
Q96N67	DOCK7	S182	sMsIDDTPR	1.82645	0.0483485
Q92785	DPF2	S142	VDDDsLGEFPVTNSR	1.32784	0.00246046
P15924	DSP	S2815	GLPsPYNMSSAPGSR	1.33661	0.0407376
Q8NDI1	EHBP1	S171	ATDEDMQsLASLMSMK	2.33325	0.00215489
P20042	EIF2S2	S2	MsGDEMIFDPTMSK	1.56291	0.0240677
Q9NRA8	EIF4ENIF1	S353	SSsLGSTPHEELER	1.21145	0.00717596
Q9NRA8	EIF4ENIF1	S342	WFsNPSR	1.36832	0.000589751
P78344	EIF4G2	S395	DPLGGLADMFGQMPGSGIGTGPGVIQDRFsPTMGR	1.17645	0.00550788
O60841	EIF5B	S107	KQsFDDNDsEELEDKDSK	1.03594	0.0318973
O60841	EIF5B	S113	KQsFDDNDsEELEDKDSK	1.03594	0.0318973
Q09472	EP300	S12	AENVVEPGPPsAK	1.03871	0.0251737
Q9Y6I3	EPN1	S435	sPGAFDMSGVR	1.28632	0.0104507
Q8TE67	EPS8L3	S420	LGsTSHFPQEK	2.58674	0.0192594
P04626	ERBB2	T1166	EGPLPAARPAGAtLER	1.08191	0.0189999
Q96DF8	ESS2	S391	GLsPAMsPALQR	2.01731	0.00118377
Q96DF8	ESS2	S395	GLsPAMsPALQR	2.01731	0.00118377
Q96DF8	ESS2	T386	VTENLASLtPK	1.23026	0.00204812
A0FGR8	ESYT2	S743	SSSSLLAsPGHISVK	1.58524	0.0309631
P41161	ETV5	S248	QMsEPIVPAAPPPPQGFK	1.97275	0.0124026
Q9NV70	EXOC1	S501	SQSSSLLDMGNMSAsDLDVADR	1.19703	0.00761716
Q96A65	EXOC4	S32	TLsTSDDVEDR	1.67776	0.0111902
P49327	FASN	S831	GTPLIsPLIK	1.57311	0.00306758
Q8N612	FHIP1B	S596	sLLPEEDR	1.51614	0.00842193
Q4L180	FILIP1L	S974	TSTEDLMNLEQGMsPITMATFAR	1.38622	0.0328411
Q5T1M5	FKBP15	S346	SNsLSEQLAINTSPDAVK	1.29741	0.00754077
P85037	FOXK1	S420	SAPAsPTHPGLMsPR	1.57131	0.0268134
P85037	FOXK1	S428	SAPAsPTHPGLMsPR	1.57131	0.0268134
Q8IY81	FTSJ3	S584	TEIMsPLYQDEAPK	1.24769	0.018837
P51116	FXR2	S601	TDGsIsGDRQPVTVADYISR	1.19775	0.0247669
P51116	FXR2	S603	TDGsIsGDRQPVTVADYISR	1.19775	0.0247669
Q13480	GAB1	Y659	VDyVVVDQQK	7.50917	0.000693285
Q9UQC2	GAB2	S543	NNTVIDELPFKsPITK	1.82391	0.0271298
Q8WXI9	GATAD2B	S334	VSsPLPSPSAMTDAANSQAAAK	1.23107	0.0406737
Q8TEQ6	GEMIN5	S757	LEsIDGNEEESMK	1.14273	0.0384423
Q9UJY4	GGA2	S327	VTSsLGDIPVSR	1.29828	0.0350398
O75420	GIGYF1	S24	ALSGGGSVAsPPPsPAMPK	2.73512	0.00852814
O75420	GIGYF1	S28	ALSGGGSVAsPPPsPAMPK	2.73512	0.00852814
Q6Y7W6	GIGYF2	S30	ALSSGGSITSPPLsPALPK	2.19522	0.000386626
P49915	GMPS	S332	TLNMTTsPEEK	1.84693	0.0191198
Q14789	GOLGB1	S17	LSGLANVVLHELsGDDDTDQNMR	1.221	0.0362916
Q9H8Y8	GORASP2	T222	KISLPGQMAGtPITPLK	1.16859	0.0227281
Q9H8Y8	GORASP2	T222	KISLPGQMAGtPItPLK	1.21842	0.039971
Q9H8Y8	GORASP2	T225	KISLPGQMAGtPItPLK	1.21842	0.039971
Q9UKJ3	GPATCH8	T293	NNLGtPLQK	1.88514	0.0252204
Q00403	GTF2B	S76	VGDSQNPLLsDGDLSTMIGK	1.11808	0.0358861
P29083	GTF2E1	S268	GPSYEDLYTQNVVINMDDQEDLHRAsLEGK	1.44228	0.0375653
P35269	GTF2F1	T446	TtPNSGDVQVTEDAVRR	1.05624	0.000155389
O00178	GTPBP1	S25	SAMDSPVPASMFAPEPSsPGAAR	1.22957	0.0346005
P51610	HCFC1	S598	VASsPVMVSNPATR	1.04222	0.0154175
Q13547	HDAC1	S393	MLPHAPGVQMQAIPEDAIPEEsGDEDEDDPDKR	1.57052	0.00952676
Q92769	HDAC2	S394	MLPHAPGVQMQAIPEDAVHEDsGDEDGEDPDK	1.30224	0.0311142
Q7Z4V5	HDGFL2	S454	sEGFSMDR	2.2768	0.0348407
Q96MH2	HEXIM2	S51	MEsHsEDEDLAGAVGGLGWNSR	2.05395	0.0449322
Q96MH2	HEXIM2	S53	MEsHsEDEDLAGAVGGLGWNSR	2.05395	0.0449322
P52272	HNRNPM	S528	MGLsMER	1.24547	0.0269932
Q9UJY1	HSPB8	T87	tPPPFPGEPWK	1.54583	0.0475592
P10809	HSPD1	S67	TVIIEQsWGsPK	1.33468	0.00311892
P10809	HSPD1	S70	TVIIEQsWGsPK	1.33468	0.00311892
Q12906	ILF3	S476	VLQDMGLPTGAEGRDsSK	1.13699	0.0403851
Q3KP66	INAVA	S246	RNsEPPPAAALPLGR	1.15848	0.00240944
O15357	INPPL1	T958	EEPLtPR	2.73555	0.000436663
Q9NVM9	INTS13	S626	DSPDsPEPPNKKPLVEMDETPQVEK	1.13683	0.00522837
P35568	IRS1	S307	TEsITATSPASMVGGKPGSFR	2.0073	0.00112512
P23677	ITPKA	S95	APPAPVIPQLTVTAEEPDVPPTsPGPPER	1.05569	0.0397821
Q9NZM3	ITSN2	Y968	REEPEALyAAVNK	1.46988	0.0327216
Q9P266	JCAD	S885	QEDVGFRGNsPEMR	1.29918	0.00100016
Q9H910	JPT2	S69	RTNPPGGKGsGIFDESTPVQTR	1.50256	0.0229891
Q14678	KANK1	S186	LAsFGGMGTTSSLPSFVGSGNHNPAK	1.39815	0.00810687
O60303	KATNIP	S790	GRLPsDDVIGEGPGETEAR	1.94483	0.0492673
O60303	KATNIP	S691	KDsLSQLEEYLR	1.361	0.00491336
O60341	KDM1A	S849	QATPGVPAQQsPSM	1.15889	9.92025e-05
O15054	KDM6B	T637	VSFPKtPEVGPGPPPGPLSK	1.35703	0.0396812
Q92945	KHSRP	S181	VQIsPDsGGLPER	1.40061	0.0275761
Q92945	KHSRP	S184	VQIsPDsGGLPER	1.40061	0.0275761
Q9BY89	KIAA1671	S284	PLsMDLTAR	1.21847	0.0465182
Q96L93	KIF16B	S1172	sLGANPDDLKDPIK	2.41909	0.00310692
Q14807	KIF22	S543	AVVMPLQLIQEQAAsPNAEIHILK	1.22136	0.0399427
O60684	KPNA6	S6	METMAsPGKDNYR	1.36627	0.0221216
P05787	KRT8	S475	LVsESSDVLPK	1.08164	0.0459984
P05787	KRT8	S274	sRAEAESMYQIK	1.28007	0.00312434
Q6PKG0	LARP1	T376	FDGVEGPRtPK	1.51354	0.029732
P13796	LCP1	S5	ARGsVSDEEMMELR	1.81563	0.015534
P13796	LCP1	S5	GsVSDEEMMELR	1.65346	0.0159679
Q8WVC0	LEO1	T188	MQNtDDEERPQLSDDER	1.19687	0.00269477
Q8WVC0	LEO1	T188	MQNtDDEERPQLsDDER	1.35106	0.0326514
Q8WVC0	LEO1	S197	MQNtDDEERPQLsDDER	1.35106	0.0326514
Q9UHB6	LIMA1	S507	VGVLAAsMEAK	1.09393	0.0165501
Q5TKA1	LIN9	S65	LFsDEDDR	1.90593	0.0404721
Q5TKA1	LIN9	S65	LFsDEDDRQINTR	1.16603	0.0387051
O75427	LRCH4	S313	RWsGNESTDEFSELSFR	1.2488	0.0404019
Q9Y383	LUC7L2	S18	AMLDQLMGTsR	3.14666	4.43552e-06
Q99759	MAP3K3	S337	LRsADSENALSVQER	1.45458	0.0244236
O43318	MAP3K7	S389	MsADMSEIEAR	2.1438	0.00139835
O43318	MAP3K7	S389	RMsADMSEIEAR	1.74447	0.0110746
P53778	MAPK12	Y185	QADSEMTGyVVTR	1.3732	0.0028175
O15264	MAPK13	Y182	HADAEMTGyVVTR	1.36193	0.0120679
Q13164	MAPK7	Y221	GLCTSPAEHQYFMTEyVATR	1.35802	0.03133
Q7KZI7	MARK2	S409	RFsDQAAGPAIPTSNSYSK	1.04325	0.00678626
Q6P0Q8	MAST2	S1032	LLsGDSTEKR	1.46307	0.0171027
Q9UBB5	MBD2	S407	AADTEEMDIEMDsGDEA	1.71524	0.011381
P25205	MCM3	S711	DGDSYDPYDFsDTEEEMPQVHTPK	1.31376	0.036571
Q14566	MCM6	S13	MDLAAAAEPGAGsQHLEVR	1.34746	0.000859275
Q14566	MCM6	S13	MDLAAAAEPGAGsQHLEVRDEVAEK	1.28209	0.000741131
Q00987	MDM2	S166	AIsETEENsDELSGER	1.13248	0.0290622
Q00987	MDM2	S172	AIsETEENsDELSGER	1.13248	0.0290622
Q02078	MEF2A	S255	VMPTKsPPPPGGGNLGMNSR	1.0741	0.0458377
Q7L4E1	MIGA2	S276	TLMLPLTEGsLR	1.02754	0.018984
Q8IVT2	MISP	S575	RNALFPEVFsPTPDENSDQNSR	1.1531	0.0111207
Q86VX9	MON1A	S128	AEsPTPGMAQGMEPGAGQEGAMFVHAR	1.71716	0.0290907
Q9Y6X9	MORC2	S739	KRsVAVsDEEEVEEEAER	1.28349	0.000986202
Q9Y6X9	MORC2	S743	KRsVAVsDEEEVEEEAER	1.28349	0.000986202
Q9Y6X9	MORC2	S739	sVAVsDEEEVEEEAERR	2.97383	0.00792436
Q9Y6X9	MORC2	S743	sVAVsDEEEVEEEAERR	2.97383	0.00792436
Q9ULH7	MRTFB	S66	sPAAFHEQIK	2.4978	0.000564642
Q9BTC8	MTA3	S428	MPTQSEEEKLsPsPTTEDPR	1.11331	0.00177828
Q9BTC8	MTA3	S430	MPTQSEEEKLsPsPTTEDPR	1.11331	0.00177828
Q765P7	MTSS2	S601	TPTVPDsPGYMGPTR	1.73158	0.00526604
P84157	MXRA7	S191	ETFGEMsDGDVQEQLR	1.14255	0.0489298
P49321	NASP	T490	tEEMPNDSVLENK	1.03779	0.0138926
Q8IVL1	NAV2	S1549	SHSAGGLQDTAANsPFSSGSSVTSPSGTR	3.04494	0.0184706
Q53F19	NCBP3	S25	AEAPAGPALGLPsPEAESGVDRGEPEPMEVEEGELEIVPVRR	1.6103	0.0347368
P16333	NCK1	S85	KPsVPDSASPADDSFVDPGER	1.35206	0.0378822
Q15596	NCOA2	S565	MGNLQNsPVNMNPPPLSK	1.79358	0.0015395
Q9HCD5	NCOA5	S9	MNTAPSRPsPTR	1.0844	0.00876299
Q14686	NCOA6	S1481	NLVsPAMR	1.00163	0.0265852
P18615	NELFE	S251	RSDsFPER	1.65819	0.0205294
P35240	NF2	S518	RLsMEIEK	1.38694	0.0153168
Q16649	NFIL3	S353	LSsPIDMTSK	2.09446	0.00168322
Q16649	NFIL3	S353	LSsPIDMTSKR	1.67643	0.00631956
Q8NEJ9	NGDN	S142	LssEDEEEDEAEDDQSEASGKK	1.35931	0.0182606
Q8NEJ9	NGDN	S143	LssEDEEEDEAEDDQSEASGKK	1.35931	0.0182606
Q5SYE7	NHSL1	S1089	KNsGAEAAQLSER	1.31423	0.00552891
Q5SYE7	NHSL1	S1388	NHSPsPPVtPTGAAPSLASPK	1.51328	0.0063223
Q5SYE7	NHSL1	T1392	NHSPsPPVtPTGAAPSLASPK	1.51328	0.0063223
Q15233	NONO	T428	GAMPPAPVPAGTPAPPGPATMMPDGTLGLtPPTTER	1.08836	0.00544536
O00567	NOP56	S569	FSKEEPVssGPEEAVGK	1.94625	0.0412356
O00567	NOP56	S570	FSKEEPVssGPEEAVGK	1.94625	0.0412356
O00567	NOP56	S520	KSFSKEELMSsDLEETAGSTSIPK	1.75778	0.0267004
Q8WUM0	NUP133	S7	MFPAAPsPR	1.27227	0.0132333
Q5W0B1	OBI1	S526	TSsEASMDAAYLDK	1.52193	0.0410852
O75665	OFD1	S774	MPLPsPTESR	1.74244	0.0396844
O60502	OGA	S364	LENEGsDEDIETDVLYSPQMALK	1.20442	0.012697
Q8N573	OXR1	S201	VVsSTSEEEEAFTEK	1.71756	0.00510681
Q96E09	PABIR1	S62	RNsTTFPSR	1.11545	0.0496345
Q7Z309	PABIR2	S137	MFVSSSGLPPsPVPsPR	1.00992	0.0355842
Q7Z309	PABIR2	S141	MFVSSSGLPPsPVPsPR	1.00992	0.0355842
Q6VY07	PACS1	S320	LTsTSAITR	3.15514	0.0101305
Q9BTK6	PAGR1	T176	EEEEEKPHMPTEFDFDDEPVtPK	1.187	0.0244124
Q9Y2D5	PALM2AKAP2	S606	PLTNPRPPsVGGPPEDSGASAAK	1.45573	0.00909438
Q9Y2D5	PALM2AKAP2	S951	TLsMIEEEIR	1.4923	0.0241714
Q86W56	PARG	S302	ESEPEsPMDVDNSK	1.58091	0.040879
Q9UKK3	PARP4	S1434	PSAGTFPELDsPQLHFSLPTDPDPIR	1.16608	0.00724135
Q9UKK3	PARP4	S1186	RDENEsPFPDIPK	1.2221	0.0456473
Q15154	PCM1	S93	YMSQMsVPEQAELEK	1.91661	0.0182754
P49585	PCYT1A	S315	MLQAIsPK	1.85261	0.0247379
Q53EL6	PDCD4	S76	DSGRGDsVSDSGSDALR	1.39406	0.0355055
Q53EL6	PDCD4	S457	RFVsEGDGGR	1.89748	0.027494
O15055	PER2	S77	QsPDTFSLMMAK	1.20729	0.00986338
Q8IZ21	PHACTR4	T432	IQQALTSPLPMtPILEGSHR	2.16454	0.017629
Q8IZ21	PHACTR4	S339	STCSMGSELLPMIsPR	1.27779	0.0368168
Q8IXK0	PHC2	T619	LPQQDHTTTtDSEMEEPYLQESK	1.11237	0.0110142
Q8NDX5	PHC3	T609	MDRtPPPPTLsPAAITVGR	1.20965	0.0256347
Q8NDX5	PHC3	S616	MDRtPPPPTLsPAAITVGR	1.20965	0.0256347
Q8N4B1	PHETA1	S213	AsAPHGPLDMAPFAR	1.773	0.0102231
O94880	PHF14	S835	sFVPEEEK	1.18027	0.0416919
Q86UU1	PHLDB1	S430	TFsDGLATR	1.33187	0.0130844
Q86SQ0	PHLDB2	S563	ASsESSYLSILPK	1.99749	0.0380177
Q86SQ0	PHLDB2	S212	KMsIQDSLALQPK	2.21848	0.0493978
Q86SQ0	PHLDB2	S242	KYsSSSLSHMGAYSR	1.77301	0.0387516
Q86SQ0	PHLDB2	S468	LsTGTTVEDVQK	1.51641	0.0272292
Q9Y2I7	PIKFYVE	S1714	SSsPIRLPEMSGGQTNR	1.32401	0.026471
P19174	PLCG1	Y783	NPGFyVEANPMPTFK	1.82054	0.000890203
Q9HB21	PLEKHA1	S332	SNsLVSTFTMEK	2.03961	0.0165989
Q8IY26	PLPP6	S26	PLGVSASSSSSSPGsPAHGGGGGGSR	2.33581	0.0262109
Q9H307	PNN	S450	ENVsALDMEK	1.04617	0.0363388
Q9H307	PNN	S381	QQDsQPEEVMDVLEMVENVK	1.85484	0.00719409
Q9NVU0	POLR3E	S503	IKEEPVsEEGEEDEEQEAEEEPMDTSPSGLHSK	1.19196	0.00955927
Q9Y3C6	PPIL1	S149	VGMVETNsQDRPVDDVK	1.35434	0.00834608
Q6PFW1	PPIP5K1	S1152	TLHsPPLQLQQR	1.3779	0.0106883
Q8WUF5	PPP1R13L	S183	AGsPRGsPLAEGPQAFFPER	2.06529	0.0015747
Q8WUF5	PPP1R13L	S187	AGsPRGsPLAEGPQAFFPER	2.06529	0.0015747
Q8WUF5	PPP1R13L	S187	GsPLAEGPQAFFPER	1.61209	0.00318326
Q8WUF5	PPP1R13L	S358	IPMPPSsPQPR	1.39115	0.0155607
Q8WUF5	PPP1R13L	S113	SESAPTLHPYSPLsPK	1.05807	0.0106126
O43741	PRKAB2	S184	DLSSsPPGPYGQEMYAFR	1.03997	0.0321081
Q86WR7	PROSER2	S215	MAGNEALSPTsPFR	2.16602	0.00100924
Q92786	PROX1	S179	GMSHsPSVALR	1.35217	0.00208848
Q13523	PRP4K	S142	VQSGMGLILQGYEsGsEEEGEIHEK	1.64629	0.0279021
Q13523	PRP4K	S144	VQSGMGLILQGYEsGsEEEGEIHEK	1.64629	0.0279021
Q16825	PTPN21	S658	TLsASAAEVAPR	1.36344	0.00510664
Q14671	PUM1	S124	sMDELNHDFQALALEGR	1.37027	0.0169159
O75154	RAB11FIP3	S648	SSsMGLQEYHSR	1.56921	0.000856054
P20337	RAB3B	S190	MSDsLDTDPSMLGSSK	1.11786	0.0212791
P20340	RAB6A	T54	tMYLEDR	1.22228	0.0206839
Q2PPJ7	RALGAPA2	S486	TYsFTSAMSR	1.22774	0.00411996
P49792	RANBP2	S2805	SISsPSVSSETMDKPVDLSTR	1.3044	0.00126935
P49792	RANBP2	S1597	sGFEGMFTK	2.15884	0.0494317
Q02833	RASSF7	S232	ALEAELQLAAEAPGPPsPMASATER	1.69548	0.0316151
Q7Z6E9	RBBP6	T984	DDAtPVRDEPMDAESITFK	1.20556	0.0242608
P28749	RBL1	S640	DMQPLsPISVHER	1.02566	0.00981375
Q9Y580	RBM7	S136	SFsSPENFQR	1.06867	0.0121686
Q01201	RELB	S573	EAAFGGGLLsPGPEAT	1.42628	0.00797501
Q8NC44	RETREG2	S379	DLGEGEEGELAPPEDLLGRPQALsR	1.11066	0.0231066
Q06587	RING1	S38	TPQEAIMDGTEIAVsPR	1.23423	0.0180288
Q13546	RIPK1	S320	MQsLQLDCVAVPSSR	1.49301	0.011696
Q969K3	RNF34	S254	VRAsLSDLSSLDDVEGMSVR	1.0867	0.0213514
P78317	RNF4	S94	RLPQDHADSCVVssDDEELSR	1.82683	0.0160928
P78317	RNF4	S95	RLPQDHADSCVVssDDEELSR	1.82683	0.0160928
Q5VT52	RPRD2	S1099	RMsGEPIQTVESIR	1.21546	0.00211096
P51812	RPS6KA3	S369	DsPGIPPsANAHQLFR	3.38289	2.16289e-05
P51812	RPS6KA3	S375	DsPGIPPsANAHQLFR	3.38289	2.16289e-05
O75676	RPS6KA4	T687	SSPPLRtPDVLESSGPAVR	2.22495	0.0120233
Q96S38	RPS6KC1	S528	IEPGsLNEEPFMK	1.97939	0.000499422
Q8N122	RPTOR	S721	SVsSYGNIR	1.17882	0.0159291
Q5JTH9	RRP12	T77	SEAPEtPMEEEAELVLTEK	1.21632	0.0141985
Q9BY42	RTF2	S268	sIADSEESEAYK	1.96728	0.00104151
Q96ER3	SAAL1	S6	MDRNPsPPPPGR	1.33549	8.67684e-05
Q15424	SAFB	S604	SVVsFDK	1.27964	0.022501
Q14151	SAFB2	S109	MEEEGTEDNGLEDDsR	1.52713	0.0131365
Q5PRF9	SAMD4B	S592	MGLLsPSGIGGVSPR	1.93179	0.00132843
Q9BWG6	SCNM1	S183	ISREPEPAAGPQAEESATVSAPAPMsPTR	1.99616	0.0207252
Q14160	SCRIB	S853	LPLLPPEsPGPLR	1.16995	0.0365997
Q14160	SCRIB	S835	MVEPENAVTITPLRPEDDYsPR	1.80983	0.0404755
Q9H4L4	SENP3	S212	LGLLGALMAEDGVRGsPPVPSGPPMEEDGLR	2.00138	0.0023846
Q9BYB0	SHANK3	S1233	GSLAsPAFSPR	1.76403	0.00477694
Q9BYB0	SHANK3	S1240	sPAWIPVPAR	1.01824	0.00316812
Q2M3G4	SHROOM1	T103	SGPQPTEVPGtPGPLNR	1.67376	0.0462389
Q9H0K1	SIK2	S545	DIMLANQPsPR	1.32283	0.0061532
Q8WUM9	SLC20A1	S335	LPsVDLK	1.72665	0.0299157
Q08357	SLC20A2	S324	sPISNGTFGFDGHTR	2.28548	0.0231409
Q9BWU0	SLC4A1AP	S258	MLGEDsDEEEEMDTSER	1.39915	0.0401579
Q9BWU0	SLC4A1AP	S258	MLGEDsDEEEEMDTSERK	1.83909	0.0146253
Q9NWH9	SLTM	S1002	AGAGMITQHSSNAsPINR	1.06269	0.0211505
P51531	SMARCA2	S1568	AKPVVsDFDsDEEQDER	1.01732	0.0192935
P51531	SMARCA2	S1572	AKPVVsDFDsDEEQDER	1.01732	0.0192935
O60264	SMARCA5	S66	GGPEGVAAQAVASAASAGPADAEMEEIFDDAsPGK	1.29645	0.000967111
Q9H4L7	SMARCAD1	S127	DTVIIVSEPsEDEESQGLPTMAR	1.21052	0.0145586
O75643	SNRNP200	S225	EEAsDDDMEGDEAVVR	1.09286	0.00254154
Q13884	SNTB1	S225	LGGsTSDPPSSQSFSFHR	1.02539	0.0209849
Q9Y5X1	SNX9	S200	ASSSsMKIPLNK	1.03996	0.0110941
O14544	SOCS6	S311	AGHDDVPPLsPLLPPMQNNQIQR	1.65233	0.0163433
Q9BX66	SORBS1	S326	LSsLSDPVSER	3.25746	0.0380386
Q53LP3	SOWAHC	S213	DLVMGSsPQLKR	1.52577	0.0477398
Q69YQ0	SPECC1L	S870	TPLSPsPMK	1.1225	0.0302455
Q69YQ0	SPECC1L	S868	TPLsPSPMK	1.64136	0.0163298
Q8N0Z3	SPICE1	S760	LVGLNLsPPMsPVQLPLR	2.20838	0.00310714
Q8N0Z3	SPICE1	S764	LVGLNLsPPMsPVQLPLR	2.20838	0.00310714
Q9C004	SPRY4	Y52	TSHVENDyIDNPSLALTTGPK	2.1454	0.0243597
O75044	SRGAP2	S427	STVsETFMSKPSIAK	1.1092	0.0105504
Q9UQ35	SRRM2	S1404	AGMSSNQSISsPVLDAVPRtPsRER	1.34539	0.0245746
Q9UQ35	SRRM2	T1413	AGMSSNQSISsPVLDAVPRtPsRER	1.34539	0.0245746
Q9UQ35	SRRM2	S1415	AGMSSNQSISsPVLDAVPRtPsRER	1.34539	0.0245746
Q9UQ35	SRRM2	S2449	MGQAPSQSLLPPAQDQPRsPVPSAFSDQSR	1.14003	0.0220497
Q9UQ35	SRRM2	S2123	PSMsPTPLDR	1.22451	0.0179091
Q9UQ35	SRRM2	S2272	TPAAAAAMNLAsPR	1.3595	0.0377451
O75494	SRSF10	S131	sRsFDYNYR	1.11511	0.0152949
O75494	SRSF10	S133	sRsFDYNYR	1.11511	0.0152949
O75494	SRSF10	S131	sRsFDYNYRR	1.07895	0.0491802
O75494	SRSF10	S133	sRsFDYNYRR	1.07895	0.0491802
Q8WYL5	SSH1	S897	sPPPFFYR	1.23902	0.0432331
P42224	STAT1	S727	LQTTDNLLPMsPEEFDEVSR	1.10436	0.0100129
P42229	STAT5A	Y694	AVDGyVKPQIK	3.85635	0.00257606
O94804	STK10	T952	LSEEAECPNPStPSK	1.01906	0.0105876
Q9P289	STK26	S4	AHsPVAVQVPGMQNNIADPEELFTK	1.12578	0.0262589
P16949	STMN1	S25	ASGQAFELILsPR	1.45875	0.0441319
P16949	STMN1	S16	ELEKRAsGQAFELILsPR	1.43675	0.0457652
P16949	STMN1	S25	ELEKRAsGQAFELILsPR	1.43675	0.0457652
Q9NRL3	STRN4	T377	VTGPPPGtPQPR	1.17339	0.0268549
O15400	STX7	S126	ASsRVsGSFPEDSSK	2.70369	0.0107022
O15400	STX7	S129	ASsRVsGSFPEDSSK	2.70369	0.0107022
O00267	SUPT5H	S666	DVTNFTVGGFAPMsPR	1.03152	0.00989754
Q5T011	SZT2	S2136	SQEPIYSEEASGPRsPLDMVSSR	1.34915	0.0220098
Q9NYJ8	TAB2	T654	SIIKtPK	1.78045	0.00441644
O95359	TACC2	S2321	LDNTPASPPRsPAEPNDIPIAK	1.04546	0.0173843
Q9Y6A5	TACC3	S71	ILsPSMASK	1.17541	0.00493048
Q5VWG9	TAF3	S183	RPLDsPEAEELPAMK	1.44597	0.0283927
Q15545	TAF7	S264	LNEsDEQHQENEGTNQLVMGIQK	1.34046	0.041748
Q7Z7C8	TAF8	T130	MVITAPPVTNQPVtPK	1.08252	0.0222878
Q16594	TAF9	T178	VGtPMSLTGQR	1.01757	0.000424768
Q92609	TBC1D5	S730	DDDGSSARGsFSGQAQPLR	1.83669	0.0282649
Q92609	TBC1D5	S730	GsFSGQAQPLR	1.88348	0.0138302
Q92609	TBC1D5	S44	TSsTLDSEGTFNSYRK	1.75631	0.0161346
Q6ZT07	TBC1D9	S267	QLLDNEGFEQDRsLPK	1.09286	0.00179107
O15119	TBX3	S707	SSTLSSSSMSLsPK	1.06347	0.00313069
Q99081	TCF12	S98	LGAHEGLsPTPFMNSNLMGK	1.51804	0.0226206
Q92734	TFG	S197	NVMSAFGLTDDQVSGPPsAPAEDR	1.05518	0.00153602
Q9UBB9	TFIP11	S210	TTQSMQDFPVVDsEEEAEEEFQK	1.45816	0.0221847
Q9Y2W1	THRAP3	S444	KEsEFDDEPK	1.12613	0.0177705
Q9Y2W1	THRAP3	S575	MDsFDEDLARPSGLLAQER	1.80612	0.0418768
Q9UDY2	TJP2	S913	MSYLTAMGADYLsCDSR	1.17047	0.0104228
Q9C0C2	TNKS1BP1	S14	ESSAMAsPLPR	1.32785	0.0235889
O60784	TOM1	S359	AGLQSLEAsGRLEDEFDMFALTR	1.06634	0.0250767
O60784	TOM1	S160	GLEFPMTDLDMLsPIHTPQR	1.72108	0.0388945
Q96HA7	TONSL	S719	VsPGQAAPAMAR	1.02451	0.00287334
Q5JTV8	TOR1AIP1	S215	VNFsEEGETEEDDQDSSHSSVTTVK	1.20944	0.00164297
Q12888	TP53BP1	S1665	ASMGVLsGK	1.10376	0.0372838
Q12888	TP53BP1	S1114	MVIQGPSsPQGEAMVTDVLEDQK	2.09339	0.0114448
Q12888	TP53BP1	S366	SLVQDSLSTNSSDLVAPsPDAFR	1.06103	0.0444947
P12270	TPR	S379	GAILSEEELAAMsPTAAAVAK	1.32303	0.0227678
P12270	TPR	T2116	GLQLtPGIGGMQQHFFDDEDR	2.72341	0.010793
P12270	TPR	S379	KGAILSEEELAAMsPTAAAVAK	1.06513	0.0224594
Q13263	TRIM28	S473	sGEGEVSGLMR	1.2193	0.00356426
O75382	TRIM3	S7	EDsPGPEVQPMDK	1.04142	0.0166044
Q9ULT0	TTC7A	S647	DGsFGEGLTMK	1.13625	0.0411758
Q8IWV7	UBR1	T21	MEISAELPQtPQR	1.03319	0.00788643
O94888	UBXN7	S288	SESLIDASEDsQLEAAIR	1.52611	0.0038351
Q9UPU5	USP24	S2604	HLQQGSEsPMMIGELR	1.20702	0.00338118
Q9P2H5	USP35	S613	LGsVMRPTEDITAR	1.48619	0.0402956
Q86T82	USP37	S210	MIsTGSELNEDYPK	1.49983	0.00612327
P40818	USP8	S452	STKPVVFsPTLMLTDEEK	1.37948	0.00475074
P63027	VAMP2;VAMP2;;VAMP2	S61	DQKLsELDDR	1.51067	0.0418214
Q641Q2	WASHC2A	S158	AGNsDsEEDDANGRVELILEPK	1.85442	0.0123626
Q641Q2	WASHC2A	S160	AGNsDsEEDDANGRVELILEPK	1.85442	0.0123626
Q641Q2	WASHC2A	S288	SRPTsFADELAAR	2.52888	0.0300841
Q641Q2	WASHC2A	S802	TVLsLFDEEEDK	1.32531	0.00285237
Q641Q2	WASHC2A	S802	TVLsLFDEEEDKMEDQNIIQAPQK	2.04629	0.00690996
Q9Y3C0	WASHC3	S178	MISEGLDPDLLERPDAPVPDGEsEK	1.1265	0.021371
O75717	WDHD1	S374	sHILEDDENSVDISMLK	1.494	0.0203552
Q5JSH3	WDR44	S344	SNsGRELTDEEILASVMIK	1.33858	0.00865001
Q8IX03	WWC1	S535	SMTSLsPR	1.26936	0.0469258
Q86VM9	ZC3H18	S6	MDVAEsPER	1.74359	0.0470109
Q86WB0	ZC3HC1	S395	SMGTGDTPGLEVPSsPLRK	1.51447	0.0180502
Q6NZY4	ZCCHC8	S658	IHsPIPDMSK	1.3674	0.0180208
O76080	ZFAND5	S48	MsPMGTASGSNSPTSDSASVQR	1.64614	0.00727282
Q9ULU4	ZMYND8	T541	ELSESVQQQStPVPLISPK	1.37067	0.00820114
Q9ULU4	ZMYND8	S425	IsLSDMPR	2.28112	0.000142951
Q9ULU4	ZMYND8	S406	LNFDMTAsPK	1.40037	0.00696592
Q9ULU4	ZMYND8	S425	RIsLSDMPR	2.34549	0.0263801
O15014	ZNF609	S467	TNsMGSATGPLPGTK	1.06332	0.0383368

### Sheet: shSRSF3 Regulated Sites
Accession	PG.Genes	KSTAR_SITE	Peptide	FC:shSRSF3_GF/shSRSF3_SS	p:shSRSF3_GF/shSRSF3_SS
Q09666	AHNAK	T3716	VDIDtPDINIEGSEGK	1.32048	0.0014324
Q63HQ0	AP1AR	T228	SKtEEDILR	1.15935	0.0426234
Q92870	APBB2	S160	sFLNYYADLETSAR	1.00616	0.00170371
Q13017	ARHGAP5	S590	LYHDsTNIDK	1.32871	0.0122599
Q9BZR8	BCL2L14	S152	VIsIANR	1.55344	0.0314937
Q5H9F3	BCORL1	S496	CLPGVLAsPELR	1.27369	0.0317535
Q6ZRI6	C15orf39	T364	LEPPLtPR	1.5888	0.0161138
Q6ZRI6	C15orf39	S455	LsEHSGPPIVIR	1.79309	0.000648353
Q86YS7	C2CD5	T314	QSSSSDTDLSLtPK	1.15455	0.0222197
Q9Y6J0	CABIN1	T1814	QQPTPLtPAQPAPAPAPATTTGTR	1.1039	0.0134045
Q8TDN4	CABLES1	T415	RNtIDSTSSFSQFR	1.77982	0.00915331
O15234	CASC3	S148	STVTGERQsGDGQESTEPVENK	2.28799	0.00261495
Q13191	CBLB	S977	EFAFPPPVsPR	1.25308	0.0130443
Q9HC52	CBX8	S256	RQDsDLVQCGVTSPSSAEATGK	1.40626	0.0471398
O14613	CDC42EP2	S101	ELPDGPsPLLK	1.00735	0.00525924
Q9NXV6	CDKN2AIP	T346	NSSSSGTSLLtPK	1.54376	0.0345204
Q5SW79	CEP170	S1270	LQsAGSAMPTSSSFK	1.15309	0.0180766
Q96JM3	CHAMP1	S386	SPPAsPESWK	1.05382	0.047391
Q96RK0	CIC	S1648	SAAATsPAPHLVAGPLLGTVGK	1.23988	0.00908043
Q53SF7	COBLL1	S344	AGsLQLSSMSAGNSSLRR	1.0557	0.0395808
P46109	CRKL	Y207	NSNSYGIPEPAHAyAQPQTTTPLPAVSGSPGAAITPLPSTQNGPVFAK	1.3792	0.00177391
Q13619	CUL4A	S10	KGsFSALVGR	1.06128	4.57321e-05
Q96JK2	DCAF5	T500	VTTTNTVASTPPtPTCEDAASR	1.59334	0.02323
Q9UJW0	DCTN4	S196	AGAsISTLAGLSLK	1.33349	0.0160617
Q5TDH0	DDI2	S194	IRLFsADPFDLEAQAK	1.22976	0.0499477
Q92841	DDX17	S64	ESAAPAAAPTAEAPPPSVVTRPEPQALPsPAIR	1.65333	0.0289546
Q9UHI6	DDX20	S500	NNsVSGLSVK	1.70357	0.0305536
Q6ZN54	DEF8	S501	KQsLFQEPGPDVEA	1.09224	0.0307432
Q9UPY3	DICER1	S643	LPsDPFTHLAPK	1.15185	0.0161
Q14185	DOCK1	T1772	FSVSPSSPSSQQTPPPVtPR	1.34447	0.00134185
Q9H7D0	DOCK5	S1789	LSPFHGSSPPQSTPLsPPPLtPK	1.0781	0.0307273
Q9H7D0	DOCK5	T1794	LSPFHGSSPPQSTPLsPPPLtPK	1.0781	0.0307273
Q92785	DPF2	S142	VDDDsLGEFPVTNSR	1.72952	0.0153566
Q9NRA8	EIF4ENIF1	S342	WFsNPSR	1.01219	0.034903
Q8TE67	EPS8L3	S420	LGsTSHFPQEK	1.37534	0.000100478
Q96DF8	ESS2	T386	VTENLASLtPK	1.02044	8.14678e-06
Q14153	FAM53B	S268	sQPCVLNDK	1.07397	0.0134289
O94868	FCHSD2	S693	SLHAEsPGFSQASR	1.11502	0.0179961
Q5T1M5	FKBP15	S346	SNsLSEQLAINTSPDAVK	1.47192	6.01459e-05
Q13480	GAB1	Y659	VDyVVVDQQK	6.37034	0.0143999
Q99501	GAS2L1	S306	VSPTTSPRPAsPVPGSER	1.59374	0.027439
Q9UJY4	GGA2	S177	ILPPPsPWPK	1.61727	0.0234604
Q6Y7W6	GIGYF2	S30	ALSSGGSITSPPLsPALPK	1.1748	0.00149469
Q7Z4H7	HAUS6	S660	VIsDCECVPQK	1.464	0.0178134
Q9Y450	HBS1L	S67	ESSNsVSNHQLSGFDQAR	1.56758	0.0362952
Q96MH2	HEXIM2	S51	MEsHsEDEDLAGAVGGLGWNSR	2.12381	0.0182979
Q96MH2	HEXIM2	S53	MEsHsEDEDLAGAVGGLGWNSR	2.12381	0.0182979
P07900	HSP90AA1	S72	YESLTDPSKLDsGK	1.10446	0.034593
P08238	HSP90AB1	S226	EKEIsDDEAEEEK	1.82325	0.0192067
P10809	HSPD1	S67	TVIIEQsWGsPK	1.28298	0.0336939
P10809	HSPD1	S70	TVIIEQsWGsPK	1.28298	0.0336939
P35568	IRS1	S307	TEsITATSPASMVGGKPGSFR	1.30249	0.0298571
Q9BY89	KIAA1671	S1757	sPKsPFQPGVLGSR	1.23651	0.0105776
Q9BY89	KIAA1671	S1760	sPKsPFQPGVLGSR	1.23651	0.0105776
Q9ULH0	KIDINS220	S1555	sPEHSAEPIR	1.33377	0.011333
Q96L93	KIF16B	S1172	sLGANPDDLKDPIK	1.04194	0.0195971
Q6P1M3	LLGL2	S1000	EIQSTLEGDRGsGNWR	1.15432	0.0196749
Q5T3J3	LRIF1	T389	KGTDVLPSQIDQQNSVSPDtPVRK	1.59393	0.0232001
Q15345	LRRC41	S326	sTQESLTAGGTDLKR	1.40645	0.038374
Q02750	MAP2K1	S222	LCDFGVSGQLIDSMANsFVGTR	1.76524	0.0174228
P27361	MAPK3	Y204	IADPEHDHTGFLTEyVATR	1.1111	0.00968892
Q15648	MED1	S953	ALAPADLMEHHSGsQGPLLTTGDLGK	1.79972	0.0369191
Q71F56	MED13L	T1050	FSVPtPR	1.24831	0.0478134
Q8N5J2	MINDY1	S441	VLsLQGR	1.55117	0.0254094
Q7Z406	MYH14	S1969	LEEGVAsDEEAEEAQPGSGPSPEPEGSPPAHPQ	1.39572	0.0393434
Q13459	MYO9B	S1354	RTsFSTSDVSK	1.57843	0.0175773
Q96PU5	NEDD4L	S342	SCsVTDAVAEQGHLPPPSAPAGR	1.13652	0.00111506
Q8NCF5	NFATC2IP	S390	KLsFFFDGTK	1.0387	0.0334799
Q9Y2X3	NOP58	S502	EEPLsEEEPCTSTAIASPEKK	1.10851	0.0181881
P29474	NOS3	S1177	TQsFSLQER	1.65879	0.0066437
P49116	NR2C2	S219	DLRsPLIATPTFVADK	1.1014	0.0178308
O95453	PARN	S557	NNsFTAPSTVGKR	1.08877	0.0491151
Q15154	PCM1	S991	WVSELsYVEEK	1.00645	0.019971
O60825	PFKFB2	S466	RNsFTPLSSSNTIR	1.23328	0.0110969
Q86SQ0	PHLDB2	S563	ASsESSYLSILPK	1.0484	0.00266079
Q96T60	PNKP	T118	TPESQPDtPPGtPLVSQDEKR	1.24644	0.0042696
Q96T60	PNKP	T122	TPESQPDtPPGtPLVSQDEKR	1.24644	0.0042696
Q8IXT5	RBM12B	S575	HsPEDFR	1.35325	0.00225373
Q96T37	RBM15	S257	sRsPLDKDTYPPSASVVGASVGGHR	1.09457	0.000461335
Q96T37	RBM15	S259	sRsPLDKDTYPPSASVVGASVGGHR	1.09457	0.000461335
Q01201	RELB	S116	LVsPAPGPGPQPHLVITEQPK	1.28607	0.00868194
Q9NV58	RNF19A	S66	RIsIGSLFR	1.05629	0.00238023
Q5VTR2	RNF20	S138	ALVVPEPEPDSDsNQER	1.1019	0.00559389
P51812	RPS6KA3	S369	DsPGIPPsANAHQLFR	1.82811	0.0135971
P51812	RPS6KA3	S375	DsPGIPPsANAHQLFR	1.82811	0.0135971
Q8N122	RPTOR	S721	SVsSYGNIR	1.51099	0.000404074
Q14684	RRP1B	S736	TPTSSPASsPLVAK	1.14124	0.0010038
Q15424	SAFB	S604	SVVsFDK	1.17845	0.0229368
Q5PRF9	SAMD4B	S271	AAFTTPDHAPLsPQSSVASSGSEQTEEQGSSR	1.045	0.0202707
Q9HC62	SENP2	S333	LGsGSNGLLR	1.33249	0.0263435
Q01105	SET	S7	RQsPLPPQK	1.7599	0.00489459
Q2M3G4	SHROOM1	T103	SGPQPTEVPGtPGPLNR	1.16271	0.0216508
Q9P270	SLAIN2	S462	FRsPAAPSPLALR	1.20647	0.023354
P08621	SNRNP70	S410	GGGGGQDNGLEGLGNDsR	1.21533	0.0223022
P62308	SNRPG	S66	GNsIIMLEALER	1.10623	0.0175978
Q9UQ35	SRRM2	T2289	TAVAPSAVNLADPRtPTAPAVNLAGAR	1.24706	0.010327
Q9UQ35	SRRM2	S2343	sAHATAPVNIAGSR	1.92472	0.00590031
P42229	STAT5A	Y694	AVDGyVKPQIK	3.32468	0.010069
Q9NYJ8	TAB2	T654	SIIKtPK	1.81015	0.0381998
Q92609	TBC1D5	S730	DDDGSSARGsFSGQAQPLR	1.84158	0.00884601
Q92609	TBC1D5	S44	TSsTLDSEGTFNSYRK	1.76049	0.0246809
Q8NHU6	TDRD7	S319	VPLsPLPGPK	1.11749	0.0273282
Q8NDV7	TNRC6A	S1372	AQVPPPLLsPQVPVSLLK	2.10708	0.0215163
Q9UPQ9	TNRC6B	S421	TGsVGSWGAAR	1.38228	0.029528
P55327	TPD52	S115	LGINsLQELK	1.30775	0.0167879
Q5T4S7	UBR4	S3860	ALsVLGCGHTSSTK	1.5487	0.00921653
O95071	UBR5	T1969	AMNQQTTLDtPQLER	1.81126	0.0144455
O94888	UBXN7	S288	SESLIDASEDsQLEAAIR	1.41261	0.00473117
Q641Q2	WASHC2A	S288	SRPTsFADELAAR	1.06515	0.0158007
Q641Q2	WASHC2A	S802	TVLsLFDEEEDK	1.28525	0.0340201
Q641Q2	WASHC2A	S802	TVLsLFDEEEDKMEDQNIIQAPQK	1.79606	0.0221377
Q86VM9	ZC3H18	S74	AsEPKsQDQDSEVNELSR	1.37326	0.0409136
Q86VM9	ZC3H18	S78	AsEPKsQDQDSEVNELSR	1.37326	0.0409136
Q9ULU4	ZMYND8	T541	ELSESVQQQStPVPLISPK	1.53675	0.0354256
O95201	ZNF205	S94	ALFLPGGALPsPR	1.11472	0.0479554
