## Supplemental Tables for "Evaluating splicing factor and kinase network crosstalk through global phosphoproteomics": TableS5_KATMAP.xlsx

### Sheet: shU2AF1 KATMAP Models
	KATMAP						Regulation of Splice Factor after U2AF1 Knockdown
Splice Factor	mean	std	zscore	sig	ci_lo_0.94	ci_hi_0.94	Significant Expression Change (LFC)	Splice Event (if any)	Phosphorylated Sites (if any)
U2AF2	-0.557623	0.113799	-4.90006	-1	-0.783971	-0.344346
SF1	-0.429415	0.161972	-2.65116	-1	-0.75996	-0.132123		SE
KHDRBS1	-0.276508	0.147383	-1.87611	-1	-0.551499	-0.0113199
HNRNPK	-0.205683	0.0702779	-2.92671	-1	-0.33965	-0.0751737
QKI	-0.185293	0.0909802	-2.03663	-1	-0.346641	-0.0185938	0.92523		S211->Up; S188->Up; S188->Up; T245->Up
RBFOX2	-0.144265	0.109267	-1.3203	0	-0.35125	0.0458343
MATR3	-0.128139	0.145646	-0.879801	0	-0.393281	0.154635			S206->Up; S766->Up; S206->Up; T150->Up; S157->Up; S511->Up; T150->Up
HNRNPA1	-0.0994669	0.0803695	-1.23762	0	-0.254801	0.0512102			S142->Up; S22->Up; S6->Up; S4->Up; S6->Up; S338->Down
SART3	-0.0294728	0.11624	-0.253551	0	-0.243776	0.190698
PTBP1	-0.0283184	0.0704169	-0.402153	0	-0.160312	0.0947613	-0.750466
PABPC1	-0.0167354	0.167539	-0.0998896	0	-0.334522	0.297049			S599->Up; S96->Up
RBM15	-0.0133942	0.133174	-0.100577	0	-0.259473	0.24498			S935->Down; S253->Up; S294->Up; S741->Down; S365->Up; S257->Up; S259->Up
SRSF5	0.00524203	0.124377	0.0421464	0	-0.234932	0.238155			S153->Up
FUBP1	0.00998636	0.111009	0.08996	0	-0.201325	0.218599			S99->Up
SRSF1	0.0190496	0.0737981	0.258131	0	-0.115151	0.173388
HNRNPF	0.033071	0.0685125	0.482701	0	-0.0941912	0.156514			S187->Up
PCBP1	0.0397957	0.061647	0.645542	0	-0.0690518	0.156002	0.656668
PCBP2	0.0502328	0.163697	0.306865	0	-0.258509	0.356472			S188->Down; S189->Down; S187->Down; S173->Down
FUS	0.0519065	0.127441	0.407299	0	-0.178506	0.28934			S340->Up
SF3B4	0.0544478	0.161341	0.337471	0	-0.247967	0.349557
IGF2BP3	0.113199	0.122171	0.926563	0	-0.108786	0.33639			S438->Up
HNRNPC	0.116016	0.043811	2.64811	1	0.0279339	0.197	0.80701	MXE	S260->Up; S260->Up; S115->Up
PUF60	0.197455	0.0604733	3.26517	1	0.0844738	0.320889
SFPQ	0.199263	0.13302	1.498	0	-0.057157	0.438909	1.16817		S283->Up; S273->Up; S496->Up
PABPN1	0.403393	0.1848	2.18287	1	0.0443056	0.746989			S19->Up
HNRNPA2B1	0.469994	0.142573	3.29651	1	0.203339	0.738784	0.75141		S259->Down; S85->Up; S225->Up; S212->Up; S29->Up; S344->Up
SNRNP70	0.481413	0.194213	2.47879	1	0.130188	0.838496	1.1087		Y126->Down; S320->Up; S226->Down

### Sheet: shSRSF3 KATMAP Models
	KATMAP						Regulation of Splice Factor after SRSF3 Knockdown
Splice Factor	mean	std	zscore	sig	ci_lo_0.94	ci_hi_0.94	Significant Expression Change (LFC)	Splice Event (if any)	Phosphorylated Sites (if any)
FUS	-0.469495	0.149094	-3.14899	-1	-0.742416	-0.193613			S340->Up
SART3	-0.37632	0.140884	-2.67114	-1	-0.650637	-0.121932
PTBP1	-0.366262	0.0890267	-4.11407	-1	-0.535077	-0.200236	-0.750466
SNRNP70	-0.356491	0.234822	-1.51813	0	-0.812193	0.0706718	1.1087		Y126->Down; S320->Up; S226->Down
KHDRBS1	-0.314019	0.172303	-1.82248	-1	-0.650871	-0.00314776
HNRNPA2B1	-0.256668	0.168156	-1.52637	0	-0.555583	0.0728694	0.75141		S259->Down; S85->Up; S225->Up; S212->Up; S29->Up; S344->Up
PCBP2	-0.239553	0.196627	-1.21831	0	-0.601148	0.129889			S188->Down; S189->Down; S187->Down; S173->Down
HNRNPA1	-0.218823	0.0988332	-2.21407	-1	-0.395034	-0.0236596			S142->Up; S22->Up; S6->Up; S4->Up; S6->Up; S338->Down
U2AF2	-0.14616	0.135425	-1.07927	0	-0.39441	0.106242
HNRNPF	-0.117734	0.0770069	-1.52888	0	-0.257559	0.0328748			S187->Up
PUF60	-0.105327	0.0664457	-1.58515	0	-0.232094	0.0202431
SRSF5	-0.0370331	0.139449	-0.265568	0	-0.290995	0.227656			S153->Up
FUBP1	-0.0219647	0.121524	-0.180744	0	-0.251539	0.200342			S99->Up
SF3B4	0.0578583	0.187742	0.30818	0	-0.312991	0.401669
QKI	0.0677442	0.10876	0.622879	0	-0.131799	0.286693	0.92523		S211->Up; S188->Up; S188->Up; T245->Up
HNRNPK	0.130455	0.0833612	1.56493	0	-0.0226619	0.286662
SRSF1	0.175917	0.0900329	1.95392	1	0.0033404	0.341268
HNRNPC	0.189134	0.0508502	3.71942	1	0.0951386	0.285872	0.80701	MXE	S260->Up; S260->Up; S115->Up
MATR3	0.237136	0.160711	1.47555	0	-0.0566398	0.544846			S206->Up; S766->Up; S206->Up; T150->Up; S157->Up; S511->Up; T150->Up
RBFOX2	0.25445	0.129384	1.96663	1	0.00864168	0.497936
PCBP1	0.333947	0.0726498	4.59666	1	0.195959	0.473247	0.656668
SF1	0.354388	0.18274	1.93931	1	0.0108876	0.724484		SE
PABPC1	0.362682	0.195288	1.85716	1	0.00652588	0.731635			S599->Up; S96->Up
IGF2BP3	0.392304	0.133769	2.9327	1	0.149833	0.65344			S438->Up
RBM15	0.405325	0.153873	2.63416	1	0.133171	0.688363			S935->Down; S253->Up; S294->Up; S741->Down; S365->Up; S257->Up; S259->Up
SFPQ	0.7771	0.152211	5.10542	1	0.493142	1.05372	1.16817		S283->Up; S273->Up; S496->Up
PABPN1	0.783982	0.223908	3.50136	1	0.377526	1.20366			S19->Up
