## Supplemental Tables for "Evaluating splicing factor and kinase network crosstalk through global phosphoproteomics": TableS6_Materials.xlsx

### Sheet: Hairpin Sequences
shRNA-Hairpin Sequence (Target Sequence Bolded)
Target	Origin of Sequence	Sequence (5' -> 3')
SRSF3	The RNAi Consortium: TRCN0000273174	CCGG-CAGTGACACAAAGGTGTAATT-CTCGAG-AATTACACCTTTGTGTCACTG-TTTTTG
U2AF1	The RNAi Consortium: TRCN0000001155	CCGG-GAAAGTGTTGTAGTTGATTGA-CTCGAG-TCAATCAACTACAACACTTTC-TTTTTG
GFP	The RNAi Consortium: TRCN0000072178	CCGG-CAACAGCCACAACGTCTATAT-CTCGAG-ATATAGACGTTGTGGCTGTTG-TTTTTG

### Sheet: Antibodies
Antibody Target	Species	Dilution	Source	Cat. Number
Primary
SRSF3	Rb	1:1000	Cell Signaling Technologies	35073
U2AF1	Rb	1:1000	Cell Signaling Technologies	13705
AKT	Rb	1:2000	Cell Signaling Technologies	9272
pAKT (S473)	Rb	1:2000	Cell Signaling Technologies	4060
ERK1/2	Rb	1:2000	Cell Signaling Technologies	4695
pERK1/2 (T202/Y204)	Rb	1:2000	Cell Signaling Technologies	4377
pY1000	Rb	1:1000	Cell Signaling Technologies	8954
α-Tubulin	Mm	1:10,000	Cell Signaling Technologies	3873
Secondary
anti-Rb, IRDye800	Goat	1:15,000	LI-COR	926-32213
anti-Rb, IRDye680	Goat	1:15,000	LI-COR	926-68073
anti-Mm, IRDye680	Goat	1:15,000	LI-COR	926-68072
